# Metabolic resistance of the tiger mosquito to pyrethroid insecticides in La Réunion Island likely results from local adaptation

**DOI:** 10.1101/2025.08.06.668844

**Authors:** Tiphaine Bacot, Jean-Marc Bonneville, Vincent Lacroix, Pascal Oberbach, Thierry Gaude, Louis Nadalin, Frederic Laporte, Nausicaa Habchi-Hanriot, Guillaume Dupuy, Cyrille Czeher, Michael C Fontaine, Frederic Boyer, Jean-Philippe David

**Author notes:** Equal contribution (Tiphaine Bacot, Jean-Marc Bonneville).

## Abstract

The resistance of mosquitoes to insecticides is a valuable model system for studying the genetic bases of xenobiotic adaptation in insects. The spread of the Asian tiger mosquito *Aedes albopictus* combined to the massive use of pyrethroid insecticides to limit arbovirus transmission resulted in the rise of resistance in various continents. Here, we investigated the genetic mechanisms underlying the recent adaptation of this mosquito to deltamethrin in La Réunion island. Bioassays confirmed the presence of resistance alleles in field populations. The resistance phenotype was further enhanced in the laboratory following a few generations of controlled selection. Combining whole genome Pool-seq and RNA-seq revealed no evidence of target-site resistance mutations but the over-expression and variant selection of detoxification enzymes associated with pyrethroid metabolism including cytochrome P450s, transferases and ABC-transporters. Among over-expressed detoxification genes, only one was linked to a gene duplication while polymorphism data suggest most of them being trans-regulated. Genome-wide selection signatures revealed a 9 Mb inverted superlocus responding to insecticide selection whose phenotypical importance remains uncertain. Altogether, this study indicates that the multigenic metabolic resistance phenotype observed in this insular territory mainly results from local adaptation. From an applied perspective, this study provides a set of markers to track pyrethroid resistance in the tiger mosquito in the South-West Indian Ocean. As this region is subjected to recurrent arbovirus outbreaks, the additive resistance phenotype that may arise from the introduction of *Kdr* mutations from other territories also calls for improving resistance surveillance at the regional scale.

**Author summary:** While novel vector control strategies are being developed, chemical insecticides remain widely used to control mosquitoes transmitting human diseases such as the Asian tiger mosquito. However, the recurrent use of insecticides resulted in the emergence of resistance which can ultimately affect vector control efficacy. Here, we investigate the genetic bases underlying the resistance of the Asian tiger mosquito to the pyrethroid insecticide deltamethrin in La Réunion island. By combining two complementary genomic approaches, we showed that resistance is mainly caused by an increased insecticide detoxification while classical ‘Knock down resistance’ mutations affecting the target of the insecticide were not detected. We also showed that resistance is underlain by multiple genetic changes spread across the genome, supporting the local selection of resistance rather than the introduction of resistance alleles. Furthermore, we identified a large inverted supergene responding to insecticide selection. This study provides valuable insights into the genetic bases of insecticide resistance, enabling the implementation of molecular makers to improve the tracking of insecticide resistance in this major mosquito vector across the Indian Ocean.
