## Supplementary material for "Metabolic resistance of the tiger mosquito to pyrethroid insecticides in La Réunion Island likely results from local adaptation": S1 File

### Sheet: VGSC polymorphisms
Position (AALBF5, Chr3)	Ref	Var	Amino acid position	Variant type	Freq. associated with resistance	Δ freq. [Sel]/[NS]	Δ freq. [Sel]/[SRun]	Δ freq. [St-Pau]/[SRun]	Δ freq. [St-Lou]/[SRun]	Δ freq. [St-suz]/[SRun]	Var freq. [SRun]	Var freq. [NS]	Var freq. [Sel]	Var freq. [St-Pau]	Var freq. [St-Lou]	Var freq. [St-suz]	Ref supp. reads [SRun]	Ref supp. reads [NS]	Ref supp. reads [Sel]	Ref supp. reads [St-Pau]	Ref supp. reads [St-Lou]	Ref supp. reads [St-Suz]	Var supp. reads [SRun]	Var supp. reads [NS]	Var supp. reads [Sel]	Var supp. reads [St-Pau]	Var supp. reads [St-Lou]	Var supp. reads [St-Suz]
345431281	T	C	77	synonymous	not consistent	-0.15311	0	0.003663	0.107143	0.0382166	0	0.15311	0	0.003663	0.107143	0.0382166	139	177	148	272	175	151	0	32	0	1	21	6
345352690	G	A	247	synonymous	not consistent	-0.07924	0.0225564	0	0.0228571	0	0	0.101796	0.0225564	0	0.0228571	0	166	150	130	183	171	143	0	17	3	0	4	0
345352681	C	T	250	synonymous	not consistent	0.00341504	-0.0575113	0.171247	0.0980285	0.139987	0.174699	0.113772	0.117188	0.345946	0.272727	0.314685	137	148	113	121	128	98	29	19	15	64	48	45
345352499	G	A	260	synonymous	not consistent	0.131944	0.131944	0.0722222	0.102151	0.201389	0	0	0.131944	0.0722222	0.102151	0.201389	158	158	125	167	167	115	0	0	19	13	19	29
345352346	G	A	311	synonymous	not consistent	0.0501525	0.0898876	0.0172414	0.0322581	0.00888889	0	0.0397351	0.0898876	0.0172414	0.0322581	0.00888889	153	145	162	228	210	223	0	6	16	4	7	2
345352337	C	G	314	synonymous	not consistent	0.0455301	0.0780344	0.0102377	0.0205613	0.00213815	0.00671141	0.0392157	0.0847458	0.0169492	0.0272727	0.00884956	148	147	162	232	214	224	1	6	15	4	6	2
345352334	G	A	315	synonymous	not consistent	0.0483544	0.08	0.0169492	0.027907	0.0133333	0	0.0316456	0.08	0.0169492	0.027907	0.0133333	147	153	161	232	209	222	0	5	14	4	6	3
345338091	C	T	475	synonymous	not consistent	-0.0335196	0	0.144681	0.054878	0.0111732	0	0.0335196	0	0.144681	0.054878	0.0111732	135	173	146	201	155	177	0	6	0	34	9	2
345338091	C	T	475	synonymous	not consistent	-0.0335196	0	0.144681	0.054878	0.0111732	0	0.0335196	0	0.144681	0.054878	0.0111732	135	173	146	201	155	177	0	6	0	34	9	2
345337995	C	T	507	Met/Ile	not consistent	0.0625	0.0625	0.107477	0.117647	0.148387	0	0	0.0625	0.107477	0.117647	0.148387	128	155	135	191	135	132	0	0	9	23	18	23
345301563	G	A	627	synonymous	not consistent	0.119718	0.119718	0.0880829	0.104396	0.233333	0	0	0.119718	0.0880829	0.104396	0.233333	126	150	125	176	163	115	0	0	17	17	19	35
345301513	T	G	644	Asp/Ala	not consistent	-0.0475712	-0.00796928	-0.0195551	-0.0353653	-0.0138342	0.046729	0.0863309	0.0387597	0.0271739	0.0113636	0.0328947	102	127	124	179	174	147	5	12	5	5	2	5
345301458	G	A	662	synonymous	not consistent	-0.0369892	0.0533333	0	0.102564	0.00613497	0	0.0903226	0.0533333	0	0.102564	0.00613497	115	141	142	215	175	162	0	14	8	0	20	1
345270543*	G	T	748	synonymous / splice_region	increase	0.106203	0.336427	0.181184	0.139864	0.165168	0.175573	0.405797	0.512	0.356757	0.315436	0.340741	108	82	61	119	102	89	23	56	64	66	47	46
345270471	G	A	772	synonymous	not consistent	0.0112603	0.14876	0.0218579	0.0070922	0	0	0.1375	0.14876	0.0218579	0.0070922	0	113	138	103	179	140	131	0	22	18	4	1	0
345270471	G	A	772	synonymous	not consistent	0.0112603	0.14876	0.0218579	0.0070922	0	0	0.1375	0.14876	0.0218579	0.0070922	0	113	138	103	179	140	131	0	22	18	4	1	0
345270130	C	T	854	synonymous	not consistent	-0.187879	0	0	0.0660377	0.122222	0	0.187879	0	0	0.0660377	0.122222	157	134	160	235	198	158	0	31	0	0	14	22
345270103	G	A	863	synonymous	not consistent	-0.203297	0	0.00406504	0.0648148	0.145251	0	0.203297	0	0.00406504	0.0648148	0.145251	163	145	173	245	202	153	0	37	0	1	14	26
345270057	G	A	879	synonymous	not consistent	-0.067557	-0.29488	-0.309422	-0.268527	-0.218439	0.575581	0.348259	0.280702	0.26616	0.307054	0.357143	73	131	123	193	167	126	99	70	48	70	74	70
345270040	T	C	884	synonymous	not consistent	-0.0228444	-0.0795455	0	-0.0167364	0	1	0.943299	0.920455	1	0.983264	1	0	11	14	0	4	0	160	183	162	260	235	192
345268014	T	C	903	synonymous	not consistent	0	0	0.138393	0.0978723	0.0410256	0	0	0	0.138393	0.0978723	0.0410256	178	219	187	193	212	187	0	0	0	31	23	8
345229332	G	A	957	synonymous	not consistent	0	0	0.107527	0.108247	0.0606061	0	0	0	0.107527	0.108247	0.0606061	175	231	143	249	173	155	0	0	0	30	21	10
345229329	G	A	958	synonymous	not consistent	0.00684932	0.00684932	0.106383	0.108247	0.0650888	0	0	0.00684932	0.106383	0.108247	0.0650888	173	237	145	252	173	158	0	0	1	30	21	11
345229317	G	A	962	synonymous	not consistent	-0.0120904	-0.249524	-0.259397	-0.202857	-0.256607	0.262857	0.0254237	0.0133333	0.00346021	0.06	0.00625	129	230	148	288	188	159	46	6	2	1	12	1
345229311	T	C	964	synonymous	not consistent	0.218577	0.215438	0.0255806	-0.0118343	0.0433804	0.0118343	0.00869565	0.227273	0.037415	0	0.0552147	167	228	119	283	193	154	2	2	35	11	0	9
345229293	G	A	970	synonymous	not consistent	0.276316	0.276316	0.0430464	0	0.0542169	0	0	0.276316	0.0430464	0	0.0542169	171	233	110	289	191	157	0	0	42	13	0	9
345229269	C	T	978	synonymous	not consistent	0.311688	0.311688	0.0380623	0	0.0479042	0	0	0.311688	0.0380623	0	0.0479042	165	225	106	278	172	159	0	0	48	11	0	8
345229263	T	C	980	synonymous	not consistent	0	0	0	0	0	1	1	1	1	1	1	0	0	0	0	0	0	167	223	148	273	173	162
345229260	C	T	981	synonymous	not consistent	-0.16228	0.176871	0.384467	0.232348	0.0422619	0.0952381	0.434389	0.272109	0.479705	0.327586	0.1375	152	125	107	141	117	138	16	96	40	130	57	22
345229254	G	A	983	synonymous	not consistent	-0.0488214	-0.0170478	-0.00506572	-0.00754743	0.323747	0.289157	0.32093	0.272109	0.284091	0.281609	0.612903	118	146	107	189	125	60	48	69	40	75	49	95
345229224	G	A	993	synonymous	not consistent	-0.199074	-0.0416667	0.176394	0.153333	-0.224359	0.333333	0.490741	0.291667	0.509728	0.486667	0.108974	106	110	102	126	77	139	53	106	42	131	73	17
345229200	A	G	1001	synonymous	not consistent	-0.0725057	-0.35442	-0.210861	-0.264992	-0.231435	0.419355	0.137441	0.0649351	0.208494	0.154362	0.187919	90	182	144	205	126	121	65	29	10	54	23	28
345229060	G	A	1018	synonymous	not consistent	0.0112143	0.0935673	0.0045045	0	0	0	0.0823529	0.0935673	0.0045045	0	0	154	156	155	221	163	168	0	14	16	1	0	0
345229060	G	A	1018	synonymous	not consistent	0.0112143	0.0935673	0.0045045	0	0	0	0.0823529	0.0935673	0.0045045	0	0	154	156	155	221	163	168	0	14	16	1	0	0
345229015	C	T	1033	synonymous	not consistent	0.211429	0.211429	0.0325581	0	0.0448718	0	0	0.211429	0.0325581	0	0.0448718	160	162	138	208	155	149	0	0	37	7	0	7
345229015	C	T	1033	synonymous	not consistent	0.211429	0.211429	0.0325581	0	0.0448718	0	0	0.211429	0.0325581	0	0.0448718	160	162	138	208	155	149	0	0	37	7	0	7
345228952	G	A	1054	synonymous	not consistent	-0.0280367	0.0823529	0.00851064	0	0	0	0.11039	0.0823529	0.00851064	0	0	141	137	156	233	151	166	0	17	14	2	0	0
345228952	G	A	1054	synonymous	not consistent	-0.0280367	0.0823529	0.00851064	0	0	0	0.11039	0.0823529	0.00851064	0	0	141	137	156	233	151	166	0	17	14	2	0	0
345228925	G	A	1063	synonymous	not consistent	-0.114592	0.042945	0.126305	0.224222	0.0272524	0.0939597	0.251497	0.136905	0.220264	0.318182	0.121212	135	125	145	177	105	145	14	42	23	50	49	20
345228925	G	A	1063	synonymous	not consistent	-0.114592	0.042945	0.126305	0.224222	0.0272524	0.0939597	0.251497	0.136905	0.220264	0.318182	0.121212	135	125	145	177	105	145	14	42	23	50	49	20
345228877	C	A	1079	synonymous	not consistent	0.266761	0.429412	0.275229	0.0235294	0.134409	0	0.162651	0.429412	0.275229	0.0235294	0.134409	159	139	97	158	166	161	0	27	73	60	4	25
345228877	C	A	1079	synonymous	not consistent	0.266761	0.429412	0.275229	0.0235294	0.134409	0	0.162651	0.429412	0.275229	0.0235294	0.134409	159	139	97	158	166	161	0	27	73	60	4	25
345228847	A	G	1089	synonymous	decrease	-0.106497	-0.559913	-0.538544	-0.513693	-0.513816	0.627329	0.173913	0.0674157	0.088785	0.113636	0.113514	60	133	166	195	156	164	101	28	12	19	20	21
345213100	C	T	1125	synonymous	not consistent	-0.131557	0.0396263	0.116776	0.218218	-0.0331731	0.15625	0.327434	0.195876	0.273026	0.374468	0.123077	162	152	156	221	147	171	30	74	38	83	88	24
345213100	C	T	1125	synonymous	not consistent	-0.131557	0.0396263	0.116776	0.218218	-0.0331731	0.15625	0.327434	0.195876	0.273026	0.374468	0.123077	162	152	156	221	147	171	30	74	38	83	88	24
345213097	C	T	1126	synonymous	not consistent	0.0292412	-0.133935	-0.013497	-0.0817905	0.165385	0.251282	0.0881057	0.117347	0.237785	0.169492	0.416667	146	207	173	234	196	112	49	20	23	73	40	80
345213097	C	T	1126	synonymous	not consistent	0.0292412	-0.133935	-0.013497	-0.0817905	0.165385	0.251282	0.0881057	0.117347	0.237785	0.169492	0.416667	146	207	173	234	196	112	49	20	23	73	40	80
345213085	G	A	1130	synonymous	not consistent	0.0742166	0.0882353	0.0327869	0.0131579	0.00507614	0	0.0140187	0.0882353	0.0327869	0.0131579	0.00507614	199	211	186	295	225	196	0	3	18	10	3	1
345213085	G	A	1130	synonymous	not consistent	0.0742166	0.0882353	0.0327869	0.0131579	0.00507614	0	0.0140187	0.0882353	0.0327869	0.0131579	0.00507614	199	211	186	295	225	196	0	3	18	10	3	1
345197650	G	A	1221	synonymous	not consistent	-0.186507	-0.0098953	0.0723994	0.194861	-0.0484054	0.129213	0.305825	0.119318	0.201613	0.324074	0.0808081	155	143	155	198	146	182	23	63	21	50	70	16
345197635	T	C	1226	synonymous	not consistent	-0.0920657	0.0823529	0.273077	0.0740741	-0.110577	0.5	0.674419	0.582353	0.773077	0.574074	0.389423	89	70	71	59	92	127	89	145	99	201	124	81
345197623	C	T	1230	synonymous	not consistent	0.0548731	0.0909091	0.0404412	0	0.00473934	0	0.036036	0.0909091	0.0404412	0	0.00473934	166	214	160	261	213	210	0	8	16	11	0	1
345197488	T	G	1254	synonymous	not consistent	-0.0337451	-0.248993	-0.191983	-0.227018	-0.264228	0.789809	0.574561	0.540816	0.597826	0.562791	0.525581	33	97	90	111	94	102	124	131	106	165	121	113
345197425	G	A	1275	synonymous	not consistent	0.0882306	0.116667	0.0424028	0	0	0	0.028436	0.116667	0.0424028	0	0	152	205	159	271	194	185	0	6	21	12	0	0
345197302	A	G	1316	synonymous	decrease	-0.255168	-0.303476	-0.195026	-0.198241	-0.217565	0.550898	0.502591	0.247423	0.355872	0.352657	0.333333	75	96	146	181	134	112	92	97	48	100	73	56
345197299	C	T	1317	synonymous	not consistent	-0.214083	0.034714	0.133093	0.189172	0.0607107	0.12426	0.373057	0.158974	0.257353	0.313433	0.184971	148	121	164	202	138	141	21	72	31	70	63	32
345197296	C	A	1318	synonymous	not consistent	0.198953	0.198953	0.0408922	0	0.0877193	0	0	0.198953	0.0408922	0	0.0877193	164	196	153	258	199	156	0	0	38	11	0	15
345197290	A	G	1320	synonymous	decrease	-0.251187	-0.298967	-0.178461	-0.197049	-0.195585	0.526946	0.479167	0.227979	0.348485	0.329897	0.331361	79	100	149	172	130	113	88	92	44	92	64	56
345197287	A	G	1321	synonymous	decrease	-0.245979	-0.305354	-0.188636	-0.196599	-0.201972	0.533333	0.473958	0.227979	0.344697	0.336735	0.331361	77	101	149	173	130	113	88	91	44	91	66	56
345197120	G	A	1355	synonymous	not consistent	-0.0176867	0.0578947	0	0.010101	0	0	0.0755814	0.0578947	0	0.010101	0	162	159	179	211	196	170	0	13	11	0	2	0
345176711	T	C	1448	synonymous	not consistent	-0.0265487	-0.0265487	-0.0881057	-0.142857	-0.117073	1	1	0.973451	0.911894	0.857143	0.882927	0	0	6	20	33	24	239	207	220	207	198	181
345176489	C	T	1501	synonymous	not consistent	0	-0.29697	-0.219764	-0.260103	-0.238411	0.29697	0	0	0.0772059	0.0368664	0.0585586	116	209	172	251	209	209	49	0	0	21	8	13
345176486	C	T	1502	synonymous	not consistent	0	-0.295858	-0.233814	-0.263451	-0.269072	0.295858	0	0	0.0620438	0.0324074	0.0267857	119	213	173	257	209	218	50	0	0	17	7	6
345176402	A	G	1530	synonymous	not consistent	0.0285769	0.0079792	-0.188741	-0.184618	0.000256805	0.287879	0.267281	0.295858	0.0991379	0.103261	0.288136	94	159	119	209	165	126	38	58	50	23	19	51
345176387	C	T	1535	synonymous	not consistent	-0.00782329	-0.212758	-0.17265	-0.212358	-0.0546419	0.261538	0.0566038	0.0487805	0.0888889	0.0491803	0.206897	96	200	156	205	174	138	34	12	8	20	9	36
345176286	T	C	1541	synonymous	not consistent	-0.008265	-0.0641026	-0.0643939	-0.269767	-0.210227	1	0.944162	0.935897	0.935606	0.730233	0.789773	0	11	10	17	58	37	127	186	146	247	157	139
345176283	A	G	1542	synonymous	not consistent	0.044172	-0.147469	-0.162567	-0.162567	-0.00759094	0.236641	0.045	0.089172	0.0740741	0.0740741	0.22905	100	191	143	250	200	138	31	9	14	20	16	41
345176250	G	A	1553	synonymous	not consistent	-0.048481	-0.501894	-0.304167	-0.453724	-0.257228	0.604167	0.150754	0.102273	0.3	0.150442	0.346939	57	169	158	196	192	128	87	30	18	84	34	68
345176214	A	G	1565	synonymous	not consistent	-0.00696894	-0.104256	-0.0251372	-0.289759	-0.186617	0.985612	0.888325	0.881356	0.960474	0.695853	0.798995	2	22	21	10	66	40	137	175	156	243	151	159
345176211	A	G	1566	synonymous	not consistent	0.0120567	-0.101736	-0.0487064	-0.30103	-0.217241	0.985714	0.871921	0.883978	0.937008	0.684685	0.768473	2	26	21	16	70	47	138	177	160	238	152	156
345175857	A	G	1661	synonymous	not consistent	-0.0552289	0.0408163	0.0083682	0.027027	0.0681818	0	0.0960452	0.0408163	0.0083682	0.027027	0.0681818	178	160	188	237	216	164	0	17	8	2	6	12
345175851	C	A	1663	synonymous	not consistent	0.145332	-0.0448766	-0.213374	-0.186167	-0.0270936	0.285714	0.0955056	0.240838	0.0723404	0.0995475	0.258621	125	161	145	218	199	129	50	17	46	17	22	45
345175848	T	C	1664	synonymous	not consistent	0.125434	-0.0581938	-0.218643	-0.19106	-0.0266148	0.289773	0.106145	0.231579	0.0711297	0.0987124	0.263158	125	160	146	222	210	126	51	19	44	17	23	45
345175836	A	G	1668	synonymous	not consistent	0.108004	0.234058	0.0273969	0.0442677	0.107469	0.00552486	0.131579	0.239583	0.0329218	0.0497925	0.112994	180	165	146	235	229	157	1	25	46	8	12	20
345175812	G	A	1676	synonymous	not consistent	0.168672	-0.0441989	-0.366379	-0.365957	-0.285714	1	0.787129	0.955801	0.633621	0.634043	0.714286	0	43	8	85	86	50	180	159	173	147	149	125
345175803	A	G	1679	synonymous	not consistent	-0.237311	-0.124902	0.066161	0.135704	-0.0887813	0.190476	0.302885	0.0655738	0.256637	0.32618	0.101695	136	145	171	168	157	159	32	63	12	58	76	18
345175746	G	A	1698	synonymous	not consistent	0.00244657	0.179191	0.028	0.0290456	0.0421687	0	0.176744	0.179191	0.028	0.0290456	0.0421687	175	177	142	243	234	159	0	38	31	7	7	7
345160221	G	A	1712	synonymous	not consistent	-0.0191822	-0.139399	-0.165992	-0.179223	-0.0361746	0.230769	0.110553	0.0913706	0.0647773	0.0515464	0.194595	140	177	179	231	184	149	42	22	18	16	10	36
345160126	G	A	1743	synonymous	not consistent	-0.0941395	0.0413364	0.0270461	0.00853943	0.015936	0.00653595	0.142012	0.0478723	0.0335821	0.0150754	0.0224719	152	145	179	259	196	174	1	24	9	9	3	4
345160099	A	G	1752	synonymous	not consistent	-0.140325	0.146232	0.0274214	0.130773	0.027713	0.342657	0.629213	0.488889	0.370079	0.47343	0.37037	94	66	92	160	109	119	49	112	88	94	98	70
345159982	C	T	1791	synonymous	not consistent	0.048965	-0.162133	-0.208016	-0.196625	-0.122653	0.291667	0.0805687	0.129534	0.0836502	0.0950413	0.169014	119	194	168	241	219	177	49	17	25	22	23	36
345159964	A	G	1797	synonymous	not consistent	-0.100989	0.168479	0.200192	0.244132	0.00690084	0.0963855	0.365854	0.264865	0.296578	0.340517	0.103286	150	130	136	185	153	191	16	75	49	78	79	22
345159961	A	G	1798	synonymous	not consistent	-0.122103	0.187039	0.19142	0.294654	0.0417796	0.112426	0.421569	0.299465	0.303846	0.40708	0.154206	150	118	131	181	134	181	19	86	56	79	92	33
345159943	A	G	1804	synonymous	not consistent	-0.0829273	0.129823	0.197463	0.115376	0.0414634	0.658537	0.871287	0.78836	0.856	0.773913	0.7	56	26	40	36	52	60	108	176	149	214	178	140
345159937	A	G	1806	synonymous	not consistent	-0.0346706	-0.0767902	-0.0175325	-0.118986	-0.0878788	0.981818	0.939698	0.905028	0.964286	0.862832	0.893939	3	12	17	9	31	21	162	187	162	243	195	177
345159852	C	T	1813	synonymous	not consistent	0.0526756	-0.138414	-0.10529	-0.129305	-0.185655	0.234568	0.0434783	0.0961538	0.129278	0.105263	0.048913	124	198	141	229	187	175	38	9	15	34	22	9
345159846	G	A	1815	synonymous	not consistent	0.043505	-0.421356	-0.537169	-0.561414	-0.42548	0.858065	0.393204	0.436709	0.320896	0.296651	0.432584	22	125	89	182	147	101	133	81	69	86	62	77
345159843	T	A	1816	synonymous	not consistent	0.0243104	-0.518133	-0.434095	-0.408334	-0.41266	0.614907	0.0724638	0.0967742	0.180812	0.206573	0.202247	62	192	140	222	169	142	99	15	15	49	44	36
345159831	C	T	1820	synonymous	not consistent	-0.244934	-0.0546033	0.109819	0.13644	-0.0319159	0.124224	0.314554	0.0696203	0.234043	0.260664	0.0923077	141	146	147	216	156	177	20	67	11	66	55	18
345159801	G	A	1830	synonymous	not consistent	0.178718	0.0893938	-0.0435912	-0.0914205	-0.0034166	0.202532	0.113208	0.291925	0.15894	0.111111	0.199115	126	188	114	254	184	181	32	24	47	48	23	45
345159792	C	T	1833	synonymous	not consistent	-0.222024	-0.0283537	0.12988	0.160008	-0.0241506	0.115854	0.309524	0.0875	0.245734	0.275862	0.0917031	145	145	146	221	147	208	19	65	14	72	56	21
345159783	G	A	1836	synonymous	not consistent	-0.240088	-0.0565808	0.114092	0.15247	-0.0404249	0.13253	0.316038	0.0759494	0.246622	0.285	0.0921053	144	145	146	223	143	207	22	67	12	73	57	21
345159780	C	T	1837	synonymous	not consistent	-0.0373832	-0.377246	-0.331041	-0.32169	-0.186769	0.377246	0.0373832	0	0.0462046	0.0555556	0.190476	104	206	158	289	187	187	63	8	0	14	11	44
345159777	A	G	1838	synonymous	not consistent	0.145276	0.162762	0.0304358	-0.00598802	-0.00598802	0.00598802	0.0234742	0.16875	0.0364238	0	0	166	208	133	291	198	230	1	5	27	11	0	0
345159774	G	A	1839	synonymous	not consistent	0.172939	0.192547	0.0334448	0.015	0	0	0.0196078	0.192547	0.0334448	0.015	0	165	200	130	289	197	235	0	4	31	10	3	0
345159765	G	A	1842	synonymous	not consistent	0.0247916	0.0813953	0.0328947	0.00487805	0.0386266	0	0.0566038	0.0813953	0.0328947	0.00487805	0.0386266	178	200	158	294	204	224	0	12	14	10	1	9
345159762	G	A	1843	synonymous	not consistent	-0.00994646	-0.194531	-0.160962	-0.171477	-0.0351019	0.265537	0.0809524	0.0710059	0.104575	0.0940594	0.230435	130	193	157	274	183	177	47	17	12	32	19	53
345159759	C	T	1844	synonymous	not consistent	0.219428	0.0657656	-0.338067	-0.335728	-0.118509	0.622857	0.469194	0.688623	0.28479	0.287129	0.504348	66	112	52	221	144	114	109	99	115	88	58	116
345159747	G	A	1848	synonymous	not consistent	-0.212092	-0.0671717	0.0706061	0.126938	-0.053557	0.139394	0.284314	0.0722222	0.21	0.266332	0.0858369	142	146	167	237	146	213	23	58	13	63	53	20
345159744	G	A	1849	synonymous	not consistent	0.0509383	0.239928	0.0207843	0.0138221	0.0248194	0.00588235	0.194872	0.24581	0.0266667	0.0197044	0.0307018	169	157	135	292	199	221	1	38	44	8	4	7
345159738	C	T	1851	synonymous	not consistent	-0.0471204	-0.374269	-0.316642	-0.313967	-0.210552	0.374269	0.0471204	0	0.0576271	0.0603015	0.163717	107	182	178	278	187	189	64	9	0	17	12	37
345159714	T	A	1859	synonymous	not consistent	-0.00693816	0.299103	0.063185	0.0682203	0.0504853	0.40678	0.712821	0.705882	0.469965	0.475	0.457265	105	56	55	150	105	127	72	139	132	133	95	107
345159624	G	A	1889	synonymous	not consistent	0.0157319	0.188571	0.025974	0.0222222	0.0523256	0	0.17284	0.188571	0.025974	0.0222222	0.0523256	176	134	142	225	176	163	0	28	33	6	4	9
345159597	G	A	1898	synonymous	not consistent	0.0171331	-0.170869	-0.114736	-0.167372	-0.209617	0.243902	0.0559006	0.0730337	0.129167	0.0765306	0.0342857	124	152	165	209	181	169	40	9	13	31	15	6
345159573	T	C	1906	synonymous	not consistent	0.124149	0.210057	0.0940905	0.000645161	0.0253379	0.0193548	0.105263	0.229412	0.113445	0.02	0.0446927	152	136	131	211	196	171	3	16	39	27	4	8
345159516	C	T	1925	synonymous	not consistent	-0.199283	-0.0535347	0.0797121	0.164911	-0.0235946	0.119403	0.265152	0.0658683	0.199115	0.284314	0.0958084	118	97	156	181	146	151	16	35	11	45	58	16
345159513	C	T	1926	synonymous	not consistent	-0.0207981	0.0479042	0	0.00980392	0	0	0.0687023	0.0479042	0	0.00980392	0	138	122	159	231	202	171	0	9	8	0	2	0
345159515	G	A	1926	synonymous	not consistent	0.114348	0.136905	0.0434783	0	0.00591716	0	0.0225564	0.136905	0.0434783	0	0.00591716	137	130	145	220	206	168	0	3	23	10	0	1
345159510	C	T	1927	synonymous	not consistent	-0.187581	-0.0416486	0.0989829	0.171498	-0.0191563	0.107914	0.253846	0.0662651	0.206897	0.279412	0.0887574	124	97	155	184	147	154	15	33	11	48	57	15
345159498	C	G	1931	synonymous	not consistent	0.107101	0.130178	0.0462185	0.00483092	0.00578035	0	0.0230769	0.130178	0.0462185	0.00483092	0.00578035	138	127	147	227	206	172	0	3	22	11	1	1
345159492	C	T	1933	synonymous	not consistent	-0.217528	-0.0337909	0.104735	0.182449	-0.0153914	0.0977444	0.281481	0.0639535	0.202479	0.280193	0.0823529	120	97	161	193	149	156	13	38	11	49	58	14
345159471	A	G	1940	synonymous	not consistent	0.00505008	0.180233	0.104803	0.0353535	0.0935673	0	0.175182	0.180233	0.104803	0.0353535	0.0935673	137	113	141	205	191	155	0	24	31	24	7	16
345159453	C	T	1946	synonymous	not consistent	-0.0645673	-0.17264	-0.178633	-0.189051	0.00691513	0.251908	0.143836	0.0792683	0.0732759	0.0628571	0.258824	98	125	151	215	164	126	33	21	13	17	11	44
345159432	G	A	1953	synonymous	not consistent	0.12695	-0.116357	-0.168395	-0.129783	-0.241814	0.264286	0.020979	0.147929	0.0958904	0.134503	0.0224719	103	140	144	198	148	174	37	3	25	21	23	4
345159423	G	A	1956	synonymous	not consistent	0.189084	0.192843	-0.035835	-0.0481116	-0.114035	0.233083	0.236842	0.425926	0.197248	0.184971	0.119048	102	116	93	175	141	148	31	36	69	43	32	20
345159408	G	A	1961	synonymous	not consistent	0.101353	0.185185	0.0570175	0.0184049	0	0	0.0838323	0.185185	0.0570175	0.0184049	0	137	153	132	215	160	166	0	14	30	13	3	0
345159387	A	G	1968	synonymous	not consistent	0.0365724	-0.0400163	-0.133224	-0.150817	-0.000384025	0.274194	0.197605	0.234177	0.140969	0.123377	0.27381	90	134	121	195	135	122	34	33	37	32	19	46
345159357	T	C	1978	synonymous	not consistent	0.0390716	-0.0081584	-0.0722967	-0.163858	0.020281	0.251908	0.204678	0.24375	0.179612	0.0880503	0.272189	98	136	121	169	145	123	33	35	39	37	14	46
345159345	C	T	1982	synonymous	not consistent	-0.207289	0.132129	0.125989	0.272983	0.00946943	0.116279	0.455696	0.248408	0.242268	0.389262	0.125749	114	86	118	147	91	146	15	72	39	47	58	21
345159336	T	C	1985	synonymous	not consistent	-0.207622	0.135218	0.116394	0.2653	0.0186903	0.116279	0.459119	0.251497	0.232673	0.381579	0.134969	114	86	125	155	94	141	15	73	42	47	58	22
345159321	C	T	1990	synonymous	not consistent	-0.077381	-0.395349	-0.322533	-0.357374	-0.212996	0.395349	0.077381	0	0.0728155	0.0379747	0.182353	78	155	165	191	152	139	51	13	0	15	6	31
345159276	C	T	2005	synonymous	not consistent	0.214127	0.280726	-0.0449212	-0.00809676	-0.0896516	0.245902	0.3125	0.526627	0.20098	0.237805	0.15625	92	110	80	163	125	135	30	50	89	41	39	25
345159204	A	G	2029	synonymous	not consistent	-0.0629122	0.209667	0.0577038	0.209918	-0.0935734	0.364407	0.636986	0.574074	0.422111	0.574324	0.270833	75	53	69	115	63	105	43	93	93	84	85	39
345159184	T	C	2036	Asp/Gly	not consistent	0.215066	0.221477	0.0298507	0.00662252	0.0808824	0	0.00641026	0.221477	0.0298507	0.00662252	0.0808824	113	155	116	195	150	125	0	1	33	6	1	11
345159169	CCACCACCGTCACCA	CCACCA	2036	frame_conserv_deletion (Gly2037_Gly2039del)	not consistent	-0.0857143	-0.329412	-0.275977	-0.310893	-0.10719	0.329412	0.0857143	0	0.0534351	0.0185185	0.222222	57	96	100	124	106	63	28	9	0	7	2	18
345159183	A	G	2036	synonymous	not consistent	-0.0351282	0.208288	0.0644077	0.194955	-0.150437	0.378378	0.621795	0.586667	0.442786	0.573333	0.227941	69	59	62	112	64	105	42	97	88	89	86	31
345159178	T	C	2038	Asp/Gly	not consistent	-0.0212766	-0.0131579	0.0250935	0.027938	0.172027	0.0131579	0.0212766	0	0.0382514	0.0410959	0.185185	75	138	144	176	140	88	1	3	0	7	6	20
345159155*	TACCACCACCACCACCACCACC	TACCACCACCACCACCACCACCACC|TACCACCACCACCACCACC	2039	in frame deletions/insertion	not consistent	-0.0788288	0.134939	0.411685	0.22083	0.352657	0.202899	0.416667	0.337838	0.614583	0.423729	0.555556	55	42	49	37	34	32	14	30	25	59	25	40
345159174	A	G	2039	synonymous	not consistent	0.0255024	-0.26591	-0.228259	-0.255441	-0.280369	0.341772	0.0503597	0.0758621	0.113514	0.0863309	0.0614035	52	132	134	164	127	107	27	7	11	21	12	7
345159152	C	T	2047	Ala/Thr	not consistent	0.0254605	0.104881	0.23013	0.10779	0.277543	0.190083	0.269504	0.294964	0.420213	0.297872	0.467626	98	103	98	109	99	74	23	38	41	79	42	65
345159120	C	T	2057	synonymous	not consistent	-0.158242	0.260648	0.153207	0.261747	-0.0280765	0.123967	0.542857	0.384615	0.277174	0.385714	0.0958904	106	64	80	133	86	132	15	76	50	51	54	14
345159039	G	A	2084	synonymous	not consistent	-0.229263	-0.0608042	0.0646617	0.0959117	-0.0697646	0.135338	0.303797	0.0745342	0.2	0.23125	0.0655738	115	110	149	164	123	171	18	48	12	41	37	12

### Sheet: Mutations positions
	Positions of the non-synonymous mutations identified in the VGSC gene in La Réunion relative to known Kdr mutations. The four repeated D domains are shown in blue with their six transmembrane domaines in green. Amino acid poistions are deduced from the alignement with the protein strcuture of the electric eel (PDB 5XSY_1). The positions of known Kdr mutations in Ae. albopictus are indicated in bl…
