## Supplementary material for "Metabolic resistance of the tiger mosquito to pyrethroid insecticides in La Réunion Island likely results from local adaptation": S7 Table

### Sheet: Sheet 1
AALBF3 Scaffolds	AALBF3.v2 Chr	AALBF3.v2 Start	AALBF3.v2 End
chr1.1	chr1	51	351248
chr1.2	chr1	351299	2183460
chr1.3	chr1	2183511	2586956
chr1.4	chr1	2587007	3257062
chr1.5	chr1	3257113	4328275
chr1.6	chr1	4328326	4564295
chr1.7	chr1	4564346	24269776
chr1.8	chr1	24269827	24677758
chr1.9	chr1	24677809	24801174
chr1.10	chr1	24801225	36740800
chr1.11	chr1	36740851	37119971
chr1.12	chr1	37120022	37260934
chr1.13	chr1	37260985	38321626
chr1.14	chr1	38321677	40335991
chr1.15	chr1	40336042	41113714
chr1.16	chr1	41113765	42008174
chr1.17	chr1	42008225	42188815
chr1.18	chr1	42188866	42291865
chr1.19	chr1	42291916	42323502
chr1.20	chr1	42323553	43207864
chr1.21	chr1	43207915	44274180
chr1.22	chr1	44274231	44843450
chr1.23	chr1	44843501	45380342
chr1.24	chr1	45380393	45406018
chr1.25	chr1	45406069	62764290
chr1.26	chr1	62764341	63066104
chr1.27	chr1	63066155	65280050
chr1.28	chr1	65280101	68045573
chr1.29	chr1	68045624	68260526
chr1.30	chr1	68260577	68780953
chr1.31	chr1	68781004	69432105
chr1.32	chr1	69432156	70352401
chr1.33	chr1	70352452	70659030
chr1.34	chr1	70659081	71796953
chr1.35	chr1	71797004	73554664
chr1.36	chr1	73554715	80907932
chr1.37	chr1	80907983	82508691
chr1.38	chr1	82508742	82819252
chr1.39	chr1	82819303	83179885
chr1.40	chr1	83179936	83323313
chr1.41	chr1	83323364	94190930
chr1.42	chr1	94190981	94503496
chr1.43	chr1	94503547	95147456
chr1.44	chr1	95147507	95579963
chr1.45	chr1	95580014	97035852
chr1.46	chr1	97035903	99137352
chr1.47	chr1	99137403	99306065
chr1.48	chr1	99306116	100283361
chr1.49	chr1	100283412	100684038
chr1.50	chr1	100684089	116271236
chr1.51	chr1	116271287	116735481
chr1.52	chr1	116735532	117281151
chr1.53	chr1	117281202	118145489
chr1.54	chr1	118145540	120566106
chr1.55	chr1	120566157	120652051
chr1.56	chr1	120652102	121489600
chr1.57	chr1	121489651	122434678
chr1.58	chr1	122434729	122889538
chr1.59	chr1	122889589	125670026
chr1.60	chr1	125670077	125771510
chr1.61	chr1	125771561	127332020
chr1.62	chr1	127332071	127753181
chr1.63	chr1	127753232	128403821
chr1.64	chr1	128403872	132544428
chr1.65	chr1	132544479	133342011
chr1.66	chr1	133342062	133675737
chr1.67	chr1	133675788	144333917
chr1.68	chr1	144333968	144702070
chr1.69	chr1	144702121	145000414
chr1.70	chr1	145000465	145244167
chr1.71	chr1	145244218	145950831
chr1.72	chr1	145950882	147569568
chr1.73	chr1	147569619	149463270
chr1.74	chr1	149463321	155669783
chr1.75	chr1	155669834	156326823
chr1.76	chr1	156326874	159089922
chr1.77	chr1	159089973	160161294
chr1.78	chr1	160161345	160367040
chr1.79	chr1	160367091	160495778
chr1.80	chr1	160495829	160567783
chr1.81	chr1	160567834	160613005
chr1.82	chr1	160613056	160684199
chr1.83	chr1	160684250	161764355
chr1.84	chr1	161764406	162026690
chr1.85	chr1	162026741	190929555
chr1.86	chr1	190929606	192556163
chr1.87	chr1	192556214	194017186
chr1.88	chr1	194017237	194261067
chr1.89	chr1	194261118	196218273
chr1.90	chr1	196218324	215171741
chr1.91	chr1	215171792	224245770
chr1.92	chr1	224245821	227457749
chr1.93	chr1	227457800	228892936
chr1.94	chr1	228892987	229221387
chr1.95	chr1	229221438	230105770
chr1.96	chr1	230105821	231472377
chr1.97	chr1	231472428	231983778
chr1.98	chr1	231983829	232610659
chr1.99	chr1	232610710	232751113
chr1.100	chr1	232751164	236140263
chr1.101	chr1	236140314	236610751
chr1.102	chr1	236610802	239135958
chr1.103	chr1	239136009	239286034
chr1.104	chr1	239286085	239337989
chr1.105	chr1	239338040	240000781
chr1.106	chr1	240000832	247593212
chr1.107	chr1	247593263	247797800
chr1.108	chr1	247797851	248176847
chr1.109	chr1	248176898	248510453
chr1.110	chr1	248510504	248572282
chr1.111	chr1	248572333	248859630
chr1.112	chr1	248859681	250028543
chr1.113	chr1	250028594	257089770
chr1.114	chr1	257089821	258228945
chr1.115	chr1	258228996	259283475
chr1.116	chr1	259283526	263883379
chr1.117	chr1	263883430	264534001
chr1.118	chr1	264534052	265101420
chr1.119	chr1	265101471	265379132
chr1.120	chr1	265379183	268209680
chr1.121	chr1	268209731	270328066
chr1.122	chr1	270328117	270543771
chr1.123	chr1	270543822	270817194
chr1.124	chr1	270817245	278657321
chr1.125	chr1	278657372	278858776
chr1.126	chr1	278858827	279303153
chr1.127	chr1	279303204	282843718
chr1.128	chr1	282843769	283855892
chr1.129	chr1	283855943	285428098
chr1.130	chr1	285428149	285906072
chr1.131	chr1	285906123	296395022
chr1.132	chr1	296395073	297546677
chr1.133	chr1	297546728	301778076
chr1.134	chr1	301778127	304140378
chr1.135	chr1	304140429	304375430
chr1.136	chr1	304375481	304410706
chr1.137	chr1	304410757	305033225
chr1.138	chr1	305033276	305614196
chr1.139	chr1	305614247	317396617
chr1.140	chr1	317396668	317428647
chr1.141	chr1	317428698	317666567
chr1.142	chr1	317666618	319874333
chr1.143	chr1	319874384	319994823
chr1.144	chr1	319994874	332365911
chr1.145	chr1	332365962	332706984
chr1.146	chr1	332707035	332773668
chr1.147	chr1	332773719	342013666
chr1.148	chr1	342013717	344794081
chr1.149	chr1	344794132	352573124
chr1.150	chr1	352573175	353408946
chr1.151	chr1	353408997	353485892
chr1.152	chr1	353485943	361438449
chr1.153	chr1	361438500	361770666
chr1.154	chr1	361770717	362542551
chr1.155	chr1	362542602	363042758
chr1.156	chr1	363042809	363158471
chr1.157	chr1	363158522	363220413
chr1.158	chr1	363220464	363319242
chr1.159	chr1	363319293	363887746
chr1.160	chr1	363887797	364071679
chr1.161	chr1	364071730	365563132
chr1.162	chr1	365563183	365738337
chr1.163	chr1	365738388	366735348
chr1.164	chr1	366735399	367692514
chr1.165	chr1	367692565	368394261
chr1.166	chr1	368394312	368658816
chr1.167	chr1	368658867	369569448
chr1.168	chr1	369569499	370109669
chr1.169	chr1	370109720	370330379
chr1.170	chr1	370330430	373864901
chr2.1	chr2	51	948718
chr2.2	chr2	948769	1514394
chr2.3	chr2	1514445	1692202
chr2.4	chr2	1692253	3224228
chr2.5	chr2	3224279	3411610
chr2.6	chr2	3411661	3999436
chr2.7	chr2	3999487	4265979
chr2.8	chr2	4266030	5198204
chr2.9	chr2	5198255	5534985
chr2.10	chr2	5535036	5780893
chr2.11	chr2	5780944	6282716
chr2.12	chr2	6282767	6584776
chr2.13	chr2	6584827	7100475
chr2.14	chr2	7100526	7653449
chr2.15	chr2	7653500	8168637
chr2.16	chr2	8168688	8583611
chr2.17	chr2	8583662	52346366
chr2.18	chr2	52346417	53206675
chr2.19	chr2	53206726	63934703
chr2.20	chr2	63934754	64883672
chr2.21	chr2	64883723	65069800
chr2.22	chr2	65069851	78549523
chr2.23	chr2	78549574	78696107
chr2.24	chr2	78696158	79061419
chr2.25	chr2	79061470	79297200
chr2.26	chr2	79297251	79395149
chr2.27	chr2	79395200	87460014
chr2.28	chr2	87460065	87658114
chr2.29	chr2	87658165	87988254
chr2.30	chr2	87988305	88558378
chr2.31	chr2	88558429	89246172
chr2.32	chr2	89246223	91940451
chr2.33	chr2	91940502	92327816
chr2.34	chr2	92327867	92461984
chr2.35	chr2	92462035	92513656
chr2.36	chr2	92513707	101348563
chr2.37	chr2	101348614	101560186
chr2.38	chr2	101560237	105991172
chr2.39	chr2	105991223	106428946
chr2.40	chr2	106428997	109308301
chr2.41	chr2	109308352	109582690
chr2.42	chr2	109582741	124923577
chr2.43	chr2	124923628	125060767
chr2.44	chr2	125060818	125299290
chr2.45	chr2	125299341	125327978
chr2.46	chr2	125328029	125638924
chr2.47	chr2	125638975	125824182
chr2.48	chr2	125824233	138319223
chr2.49	chr2	138319274	141172399
chr2.50	chr2	141172450	141487966
chr2.51	chr2	141488017	141719357
chr2.52	chr2	141719408	141986876
chr2.53	chr2	141986927	143124183
chr2.54	chr2	143124234	143872177
chr2.55	chr2	143872228	143985821
chr2.56	chr2	143985872	144592321
chr2.57	chr2	144592372	148326833
chr2.58	chr2	148326884	149271064
chr2.59	chr2	149271115	149520380
chr2.60	chr2	149520431	167735013
chr2.61	chr2	167735064	170361562
chr2.62	chr2	170361613	175490353
chr2.63	chr2	175490404	176488261
chr2.64	chr2	176488312	177398870
chr2.65	chr2	177398921	178428821
chr2.66	chr2	178428872	179371678
chr2.67	chr2	179371729	179776688
chr2.68	chr2	179776739	186455346
chr2.69	chr2	186455397	188028388
chr2.70	chr2	188028439	188307571
chr2.71	chr2	188307622	190130970
chr2.72	chr2	190131021	191118901
chr2.73	chr2	191118952	192726349
chr2.74	chr2	192726400	193029510
chr2.75	chr2	193029561	193433156
chr2.76	chr2	193433207	194253625
chr2.77	chr2	194253676	195265818
chr2.78	chr2	195265869	196168759
chr2.79	chr2	196168810	196501839
chr2.80	chr2	196501890	196567732
chr2.81	chr2	196567783	196656688
chr2.82	chr2	196656739	220291028
chr2.83	chr2	220291079	220673588
chr2.84	chr2	220673639	221424660
chr2.85	chr2	221424711	221628679
chr2.86	chr2	221628730	222451786
chr2.87	chr2	222451837	257786150
chr2.88	chr2	257786201	258598973
chr2.89	chr2	258599024	259223693
chr2.90	chr2	259223744	260387817
chr2.91	chr2	260387868	260714149
chr2.92	chr2	260714200	260950388
chr2.93	chr2	260950439	261240305
chr2.94	chr2	261240356	261513320
chr2.95	chr2	261513371	267306475
chr2.96	chr2	267306526	268857129
chr2.97	chr2	268857180	284483236
chr2.98	chr2	284483287	285445771
chr2.99	chr2	285445822	286424364
chr2.100	chr2	286424415	290330583
chr2.101	chr2	290330634	291099620
chr2.102	chr2	291099671	292940851
chr2.103	chr2	292940902	303063484
chr2.104	chr2	303063535	303983759
chr2.105	chr2	303983810	305179418
chr2.106	chr2	305179469	305788431
chr2.107	chr2	305788482	314408962
chr2.108	chr2	314409013	314800322
chr2.109	chr2	314800373	315172225
chr2.110	chr2	315172276	315235065
chr2.111	chr2	315235116	315347645
chr2.112	chr2	315347696	315457430
chr2.113	chr2	315457481	315802813
chr2.114	chr2	315802864	315891631
chr2.115	chr2	315891682	316230421
chr2.116	chr2	316230472	316483566
chr2.117	chr2	316483617	316558002
chr2.118	chr2	316558053	321585539
chr2.119	chr2	321585590	323200430
chr2.120	chr2	323200481	323395481
chr2.121	chr2	323395532	323873003
chr2.122	chr2	323873054	331133182
chr2.123	chr2	331133233	334077719
chr2.124	chr2	334077770	336201939
chr2.125	chr2	336201990	344008926
chr2.126	chr2	344008977	346958237
chr2.127	chr2	346958288	349013493
chr2.128	chr2	349013544	349533591
chr2.129	chr2	349533642	351260653
chr2.130	chr2	351260704	353223178
chr2.131	chr2	353223229	354929284
chr2.132	chr2	354929335	355212339
chr2.133	chr2	355212390	357134961
chr2.134	chr2	357135012	357775999
chr2.135	chr2	357776050	358038076
chr2.136	chr2	358038127	358144940
chr2.137	chr2	358144991	358477549
chr2.138	chr2	358477600	358948491
chr2.139	chr2	358948542	359266487
chr2.140	chr2	359266538	386735695
chr2.141	chr2	386735746	387521859
chr2.142	chr2	387521910	388336200
chr2.143	chr2	388336251	389597285
chr2.144	chr2	389597336	390389339
chr2.145	chr2	390389390	391154273
chr2.146	chr2	391154324	391808985
chr2.147	chr2	391809036	392338241
chr2.148	chr2	392338292	393106022
chr2.149	chr2	393106073	393263082
chr2.150	chr2	393263133	393347156
chr2.151	chr2	393347207	406780023
chr2.152	chr2	406780074	408573017
chr2.153	chr2	408573068	410856621
chr2.154	chr2	410856672	411629255
chr2.155	chr2	411629306	434291105
chr2.156	chr2	434291156	434857022
chr2.157	chr2	434857073	437282451
chr2.158	chr2	437282502	437764968
chr2.159	chr2	437765019	438543464
chr2.160	chr2	438543515	439543025
chr2.161	chr2	439543076	440404917
chr2.162	chr2	440404968	440883536
chr2.163	chr2	440883587	451559715
chr2.164	chr2	451559766	451864791
chr2.165	chr2	451864842	452932753
chr2.166	chr2	452932804	453208715
chr2.167	chr2	453208766	458748191
chr2.168	chr2	458748242	459309685
chr2.169	chr2	459309736	460711502
chr2.170	chr2	460711553	464130258
chr2.171	chr2	464130309	465205344
chr2.172	chr2	465205395	473396023
chr2.173	chr2	473396074	474659516
chr2.174	chr2	474659567	475189703
chr2.175	chr2	475189754	486430289
chr2.176	chr2	486430340	487559703
chr2.177	chr2	487559754	494175426
chr2.178	chr2	494175477	494743844
chr2.179	chr2	494743895	499340977
chr2.180	chr2	499341028	499636827
chr2.181	chr2	499636878	499817176
chr2.182	chr2	499817227	508085634
chr2.183	chr2	508085685	508491070
chr2.184	chr2	508491121	508684690
chr2.185	chr2	508684741	509510948
chr2.186	chr2	509510999	543285188
chr2.187	chr2	543285239	543441010
chr2.188	chr2	543441061	543793597
chr2.189	chr2	543793648	543828372
chr2.190	chr2	543828423	546394012
chr2.191	chr2	546394063	546525325
chr2.192	chr2	546525376	547531446
chr2.193	chr2	547531497	548462277
chr2.194	chr2	548462328	549171261
chr2.195	chr2	549171312	549240808
chr2.196	chr2	549240859	564451125
chr2.197	chr2	564451176	565809662
chr2.198	chr2	565809713	573447726
chr2.199	chr2	573447777	573709069
chr2.200	chr2	573709120	574668301
chr2.201	chr2	574668352	575181292
chr2.202	chr2	575181343	575901951
chr2.203	chr2	575902002	576512115
chr2.204	chr2	576512166	576584562
chr2.205	chr2	576584613	585960563
chr2.206	chr2	585960614	587312098
chr3.1	chr3	51	12553121
chr3.2	chr3	12553172	14205076
chr3.3	chr3	14205127	14527159
chr3.4	chr3	14527210	14641894
chr3.5	chr3	14641945	14869449
chr3.6	chr3	14869500	14944622
chr3.7	chr3	14944673	23843563
chr3.8	chr3	23843614	24395579
chr3.9	chr3	24395630	31013990
chr3.10	chr3	31014041	31942687
chr3.11	chr3	31942738	32882277
chr3.12	chr3	32882328	37618216
chr3.13	chr3	37618267	37856495
chr3.14	chr3	37856546	40266695
chr3.15	chr3	40266746	41034694
chr3.16	chr3	41034745	57397813
chr3.17	chr3	57397864	58654673
chr3.18	chr3	58654724	58918141
chr3.19	chr3	58918192	62802776
chr3.20	chr3	62802827	76922904
chr3.21	chr3	76922955	77560586
chr3.22	chr3	77560637	78192656
chr3.23	chr3	78192707	78954669
chr3.24	chr3	78954720	81125654
chr3.25	chr3	81125705	83876369
chr3.26	chr3	83876420	84609761
chr3.27	chr3	84609812	95881278
chr3.28	chr3	95881329	103409179
chr3.29	chr3	103409230	111137210
chr3.30	chr3	111137261	112286401
chr3.31	chr3	112286452	112733156
chr3.32	chr3	112733207	118716138
chr3.33	chr3	118716189	119354044
chr3.34	chr3	119354095	119820202
chr3.35	chr3	119820253	120454130
chr3.36	chr3	120454181	120691399
chr3.37	chr3	120691450	120995685
chr3.38	chr3	120995736	121419522
chr3.39	chr3	121419573	123733825
chr3.40	chr3	123733876	132274454
chr3.41	chr3	132274505	133618752
chr3.42	chr3	133618803	133760468
chr3.43	chr3	133760519	135221759
chr3.44	chr3	135221810	135444377
chr3.45	chr3	135444428	151775703
chr3.46	chr3	151775754	152852718
chr3.47	chr3	152852769	152885342
chr3.48	chr3	152885393	153027686
chr3.49	chr3	153027737	172222778
chr3.50	chr3	172222829	173292594
chr3.51	chr3	173292645	173912472
chr3.52	chr3	173912523	174556477
chr3.53	chr3	174556528	174911573
chr3.54	chr3	174911624	176042472
chr3.55	chr3	176042523	176118422
chr3.56	chr3	176118473	176528743
chr3.57	chr3	176528794	176748642
chr3.58	chr3	176748693	184844931
chr3.59	chr3	184844982	185064569
chr3.60	chr3	185064620	185199863
chr3.61	chr3	185199914	187475829
chr3.62	chr3	187475880	187906449
chr3.63	chr3	187906500	189107316
chr3.64	chr3	189107367	189773416
chr3.65	chr3	189773467	191454933
chr3.66	chr3	191454984	196896524
chr3.67	chr3	196896575	198235595
chr3.68	chr3	198235646	198779086
chr3.69	chr3	198779137	208873344
chr3.70	chr3	208873395	213056780
chr3.71	chr3	213056831	213579777
chr3.72	chr3	213579828	217111677
chr3.73	chr3	217111728	219729596
chr3.74	chr3	219729647	226973120
chr3.75	chr3	226973171	252097012
chr3.76	chr3	252097063	253242189
chr3.77	chr3	253242240	273987355
chr3.78	chr3	273987406	276956728
chr3.79	chr3	276956779	278331101
chr3.80	chr3	278331152	278379103
chr3.81	chr3	278379154	278637026
chr3.82	chr3	278637077	283759000
chr3.83	chr3	283759051	284662064
chr3.84	chr3	284662115	284739503
chr3.85	chr3	284739554	284785512
chr3.86	chr3	284785563	284874564
chr3.87	chr3	284874615	285001272
chr3.88	chr3	285001323	285237525
chr3.89	chr3	285237576	285283552
chr3.90	chr3	285283603	285408063
chr3.91	chr3	285408114	285510403
chr3.92	chr3	285510454	285696081
chr3.93	chr3	285696132	292389172
chr3.94	chr3	292389223	293626568
chr3.95	chr3	293626619	298491606
chr3.96	chr3	298491657	298740722
chr3.97	chr3	298740773	299927790
chr3.98	chr3	299927841	299989058
chr3.99	chr3	299989109	300219223
chr3.100	chr3	300219274	300341091
chr3.101	chr3	300341142	300465022
chr3.102	chr3	300465073	300553036
chr3.103	chr3	300553087	300595237
chr3.104	chr3	300595288	300738254
chr3.105	chr3	300738305	300825339
chr3.106	chr3	300825390	301589805
chr3.107	chr3	301589856	301745164
chr3.108	chr3	301745215	302850676
chr3.109	chr3	302850727	309166330
chr3.110	chr3	309166381	309720092
chr3.111	chr3	309720143	316127378
chr3.112	chr3	316127429	317958546
chr3.113	chr3	317958597	318195192
chr3.114	chr3	318195243	318366667
chr3.115	chr3	318366718	318518356
chr3.116	chr3	318518407	327365152
chr3.117	chr3	327365203	327984983
chr3.118	chr3	327985034	328779626
chr3.119	chr3	328779677	332241077
chr3.120	chr3	332241128	332377459
chr3.121	chr3	332377510	332430102
chr3.122	chr3	332430153	340217217
chr3.123	chr3	340217268	341667293
chr3.124	chr3	341667344	342701395
chr3.125	chr3	342701446	345416110
chr3.126	chr3	345416161	345776150
chr3.127	chr3	345776201	349306736
chr3.128	chr3	349306787	350441698
chr3.129	chr3	350441749	352697716
chr3.130	chr3	352697767	353046252
chr3.131	chr3	353046303	353783842
chr3.132	chr3	353783893	354128166
chr3.133	chr3	354128217	354665336
chr3.134	chr3	354665387	355512946
chr3.135	chr3	355512997	357208468
chr3.136	chr3	357208519	367911668
chr3.137	chr3	367911719	367989799
chr3.138	chr3	367989850	368970499
chr3.139	chr3	368970550	372332250
chr3.140	chr3	372332301	372545136
chr3.141	chr3	372545187	372701075
chr3.142	chr3	372701126	378954578
chr3.143	chr3	378954629	379078823
chr3.144	chr3	379078874	379208782
chr3.145	chr3	379208833	389870447
chr3.146	chr3	389870498	392050107
chr3.147	chr3	392050158	393341420
chr3.148	chr3	393341471	393554085
chr3.149	chr3	393554136	393774899
chr3.150	chr3	393774950	394100183
chr3.151	chr3	394100234	406306827
chr3.152	chr3	406306878	406425855
chr3.153	chr3	406425906	406571429
chr3.154	chr3	406571480	407290578
chr3.155	chr3	407290629	407838642
chr3.156	chr3	407838693	408667376
chr3.157	chr3	408667427	409308023
chr3.158	chr3	409308074	409690243
chr3.159	chr3	409690294	412867896
chr3.160	chr3	412867947	412995085
chr3.161	chr3	412995136	413192617
chr3.162	chr3	413192668	413684411
chr3.163	chr3	413684462	417936677
chr3.164	chr3	417936728	418195919
chr3.165	chr3	418195970	419042790
chr3.166	chr3	419042841	429844229
chr3.167	chr3	429844280	430056842
chr3.168	chr3	430056893	438695022
chr3.169	chr3	438695073	439250063
chr3.170	chr3	439250114	461145419
chr3.171	chr3	461145470	461330128
chr3.172	chr3	461330179	461535679
chr3.173	chr3	461535730	461866428
chr3.174	chr3	461866479	463551137
chr3.175	chr3	463551188	463877346
chr3.176	chr3	463877397	465320918
chr3.177	chr3	465320969	465780961
chr3.178	chr3	465781012	469150783
chr3.179	chr3	469150834	469279860
chr3.180	chr3	469279911	480890693
chr3.181	chr3	480890744	480954994
chr3.182	chr3	480955045	481014375
chr3.183	chr3	481014426	481177028
chr3.184	chr3	481177079	482579529
chr3.185	chr3	482579580	482727066
chr3.186	chr3	482727117	482811004
chr3.187	chr3	482811055	483106072
chr3.188	chr3	483106123	484087346
chr3.189	chr3	484087397	484538389
chr3.190	chr3	484538440	485000533
chr3.191	chr3	485000584	487900235
chr3.192	chr3	487900286	487922483
chr3.193	chr3	487922534	488225818
chr3.194	chr3	488225869	488546697
chr3.195	chr3	488546748	488689182
chr3.196	chr3	488689233	488839975
chr3.197	chr3	488840026	489106752
chr3.198	chr3	489106803	489492814
chrMT	chrMT	1	16665
