## Supplementary material for "Metabolic resistance of the tiger mosquito to pyrethroid insecticides in La Réunion Island likely results from local adaptation": S9 Table

### Sheet: RNA-seq stat
Line	Replicate	Total reads passing QC	Mapped reads	% mapped reads
SRun	1	60167203	56649435	94.15
	2	60186954	56618129	94.07
	3	60162395	56592537	94.07
	4	60301063	56750250	94.11
NS	1	60415790	57039547	94.41
	2	60293478	56840262	94.27
	3	60245134	56729162	94.16
	4	60096223	56535132	94.07
Sel	1	60252720	56502085	93.78
	2	60323625	56684752	93.97
	3	60245744	56481877	93.75
	4	60349702	56553094	93.71
StPau	1	60093492	56246409	93.6
	2	60134418	56489899	93.94
	3	60154123	56385174	93.73
	4	60225200	56713023	94.17
StLou	1	60284067	56724522	94.1
	2	60360699	56854365	94.19
	3	60231956	56669973	94.09
	4	60223591	56622651	94.02
StSuz	1	60277106	56646743	93.98
	2	60276271	56601202	93.9
	3	60139443	56256719	93.54
	4	60241103	56359896	93.56
Mean		6.02367e+07	5.66061e+07	93.9725
SE		17086	37797.5	0.0471901

### Sheet: WG pool-seq stat
Line	Total reads passing QC	Mapped reads	% of mapped reads	Fitered MapQ30	Mean genome coverage MapQ30
SRun	1653495100	1579872688	95.5475	637689107	64.8557
NS	1651114468	1581220344	95.7669	636273207	64.7117
Sel	1671337892	1602911770	95.9059	645674484	65.6678
StPau	1672949153	1606566645	96.032	650947006	66.2041
StLou	1673845613	1607394257	96.03	652759018	66.3884
StSuz	1460792147	1389675657	95.1316	565004360	57.4633
Mean	1.63059e+09	1.56127e+09	95.7491	631391197	64.2152
SE	3.42067e+07	3.469e+07	0.141971	1.3557e+07	1.3788
